# *Drosophila* Hamlet mediates epithelial tissue assembly of the reproductive system

**DOI:** 10.1101/2024.04.05.588322

**Authors:** Huazhen Wang, Ludivine Bertonnier-Brouty, Isabella Artner, Jiayu Wen, Qi Dai

**Affiliations:** Department of Molecular Bioscience, the Wenner-Gren Institute, Stockholm University, Sweden; Lund Stem Cell Center, Lund University, Lund, Sweden; Lund University Diabetes Center, Lund University, Malmö, Sweden; Division of Genome Sciences and Cancer, The John Curtin School of Medical Research, The Australian National University, and Australian Research Council Centre of Excellence for the Mathematical Analysis of Cellular Systems.

## Abstract

Epithelial tissue fusion requires coordinated molecular events at the ends of two epithelial structures. Regulatory mechanisms controlling these events remain largely elusive. In the *Drosophila* reproductive system (RS), this fusion unites the gonad and the genital disc-derived tissues, into a continuous tube. This study unveils the pivotal role of Hamlet (Ham), a *Drosophila* PR-domain containing transcription factor, in orchestrating epithelial tissue fusion in the RS. Loss of *ham* leads to sterility and disconnection between the testes (TE) and seminal vesicles (SV). Systematic analysis of Ham-downstream genes reveals cytoskeletal, metabolic regulators and signaling pathway components. Ham activates genes for epithelial differentiation and remodeling, while repressing genes required for tissue growth and patterning. Using multiplexed in situ hybridization, we demonstrate spatial-temporal gene expression dynamics in contacting epithelia. Key Ham downstream effectors include E-Cadherin (E-Cad), Toll (Tl) and Wnt2 signaling pathways, regulating tissue interaction and fusion. Our findings present a comprehensive gene network crucial for heterotypic epithelial tissue fusion. Mammalian Ham orthologs PRDM3 and PRDM16 are highly expressed in epithelial tissues, suggesting a conserved role across species.
