## Supplemental Table 3 for "*Drosophila* Hamlet mediates epithelial tissue assembly of the reproductive system"

### Sheet: SCRINSHOT_expression_sum_v2
Genes	cell type specific expression_20-25h APF				cell type specific expression_28-32h APF				Changes in hamSK1/Df	Changes in hamRNAi
	TE_ep	Expression level	TE_other	SV	TE_ep	Expression level	TE_other	SV	SV	SV	TE
ham	Yes	***	Yes	Yes	Yes	***	Yes	Yes	No	No	Yes
shg	Yes	***	Yes	Yes	Yes	***	Yes	Yes	Yes	Yes	Yes
shot	Yes	***	Yes	Yes	Yes	***	Yes	Yes	No	No	No
Wnt2	Yes	***	Yes	Yes	Yes	***	Yes	Yes	Yes	Yes	No
fz2	Yes	****	Yes	Yes	Yes	****	Yes	Yes	Yes	No	Yes
fz	Yes	**	Yes	Yes	Yes	**	Yes	Yes	Yes	Yes	Yes
fz4	Yes	*	Yes	Yes					Yes
spz	Yes	*	Yes	Yes	Yes	*	Yes	Yes	Yes	Yes	No
CG7456	Yes	*	Yes	Yes
AdSL	Yes	*	Yes	Yes					Yes
shark	Yes	*	Yes	Yes	Yes	*	Yes	Yes		No
spz5	Yes	*	Yes	Yes	No		No	No	No	Yes
CG11406	Yes	*	Yes	Yes	No		No	No	No
AP-2alpha	No		Yes	Yes	Yes	*	Yes	Yes	No	No	No
Tl	No		Yes	Yes	Yes	*	Yes	Yes			No
spz6	No		Yes	Yes	Yes	*	Yes	Yes	No	No	No
GstE11	No		Yes	Yes	Yes	*	Yes	Yes	Yes	No	No
CG11069	No		Yes	Yes	No		No	Yes	Yes	Yes
CG31935	No		Yes	Yes	No		Yes	Yes	No	No
Idgf4	No		Yes	No
fz3	No		Yes	Yes					No
CG17186	No		Yes	Yes
Gr64c	No		Yes	Yes
gsb-n	No		Yes	No
cag	No		Yes	Yes					No
CG7484	No		Yes	Yes
CG17018	No		Yes	No
decay	No		Yes	No
CG17477	No		Yes	No
spz4	No		No	Yes
Hr46	UD		UD	UD
pbl	UD		UD	UD
AkhR	UD		UD	UD
CG4872	UD		UD	UD
PH4alphaMP	UD		UD	UD
CG17283	UD		UD	UD
CG15117	UD		UD	UD
TE: testis
TE_ep: testis teminal epithelial cells
SV: seminal vesicle
UD: undetectable
