## Supplemental Table 2 for "*Drosophila* Hamlet mediates epithelial tissue assembly of the reproductive system"

### Sheet: Sheet1
Gene.Name	sterility
ham	1
pbl	1
AP-2alpha	1
CG11406	1
shg	1
GstE11	0.935484
CG7456	0.886957
CG7456	0.609375
Gr64c	0.83871
AkhR	0.765625
AkhR	0.495652
Idgf4	0.709677
CG17477	0.677419
CG11069	0.677419
CG17186	0.640625
CG4872	0.609375
AdSL	0.580645
Tl	0.5625
CG17283	0.548387
decay	0.532258
PH4alphaMP	0.532258
Hr46	0.484375
CG15117	0.478261
gsb-n	0.473913
shark	0.46875
CG17018	0.426087
cag	0.413043
CG7484	0.34375
CG31935	0.328125
