## Supplemental Table 4 for "*Drosophila* Hamlet mediates epithelial tissue assembly of the reproductive system"

### Sheet: hamPRΔ_CRISPR
Sequence Name	Sequence (5'->3')
hamPRΔ_CRISPR gRNA	TCAGGACGATTGTATAGGCG
hamPRΔ check_Forward	AACACTTTTG AGGGTTGTGTCTTG
hamPRΔ check_Reverse	ACAGGACTCTTGGGTCGCCC
wt	TCCGAAGCGTTCAGGACGATTGTATAGGCGAGGCTAATTTACAGAG
hamPRΔ(-5nts+3nts)	TCCGAAGCGTTCAGGACGATTGTAatt--GAGGCTAATTTACAGAG
hamPRΔ(-5nts)	TCCGAAGCGTTCAGGACGATTGTATAGGC-----TAATTTACAGAG
hamPRΔ(-13nts)	TCCGAAGCGTTCAGG-------------CGAGGCTAATTTACAGAG
hamPRΔ(-6nts)	TCCGAAGCGTTCAGGACGATT------GCGAGGCTAATTTACAGAG

### Sheet: Luciferase reporter primers
Sequence Name	Sequence (5'->3')
DWnt2_Luc1_F	TTGGCGCGCCACTCCTCCCTCCATTTGGCCAC
DWnt2_Luc1_R	TTGGCGCGCCACCTTCTTCTGCTCCAGCCAACG
DWnt2_Luc2_F	TTGGCGCGCCGCTTGAAAAGGATCCGTGATC
DWnt2_Luc2_R	TTGGCGCGCCCCATCATTGATGGAAGGTC
DWnt2_Luc3_F	TTGGCGCGCCCTCGCAGTGTCGTACATATGTC
DWnt2_Luc3_R	TTGGCGCGCCTGAGATCACATGCAATGACGC
DWnt2_Luc4_F	TTGGCGCGCCGCGTCATTGCATGTGATCTC
DWnt2_Luc4_R	TTGGCGCGCCGCGGCAATAATCATGCGATC
shot_Luc1_F	TTGGCGCGCCAGTGCATGGATGCTAGGCGAAC
shot_Luc1_R	TTGGCGCGCCAACCAGCTTGTGCCTGCTACG
shot_Luc2_F	TTGGCGCGCCAGGTGTATAGAGCGGTGCATG
shot_Luc2_R	TTGGCGCGCCCAGTGCGCTTTATATCGCTCG
shg_Luc1_F	TTGGCGCGCCCAACTCGAACTCGACTCAGTGG
shg_Luc1_R	TTGGCGCGCCGTGTCGCTGGAACTCTTCCTTG
shg_Luc2_F	TTGGCGCGCCCTGCCACGAATGTTGACGATCC
shg_Luc2_R	TTGGCGCGCCCGATCTGACGACGACAGATGTC

### Sheet: SCRINSHOT_padlock probes
SequenceName	Sequence(5'->3')
ham_PL1	/5Phos/ATCCTGTATATCAAGATGATTCCTCTATGATTACTGACTGCGTCTATTTAGTGGAGCCGCCCCTATCTTCTTTGGTGAAGTAGCTCCTG
ham_PL2	/5Phos/ATGGTAGTTTCTGATCAAAGTCCTCTATGATTACTGACTGCGTCTATTTAGTGGAGCCGCCCCTATCTTCTTTTCACCCTTTAGAAAGCCAA
ham_PL3	/5Phos/CGAAGTACTCCTCCCTTTCCTCTATGATTACTGACTGCGTCTATTTAGTGGAGCCGCCCCTATCTTCTTTCATGAACTTCCTTATGTCAT
wnt2_PL1	/5Phos/AGCTCATTAGTGACGCAATTTCCTCTATGATTACTGACTGCGTCTATTTAGTGGAGCCGCCCCTATCTTCTTTGCGGAGATTAACATAAATGC
wnt2_PL2	/5Phos/TATCGCCAACCAGTCGAATCCTCTATGATTACTGACTGCGTCTATTTAGTGGAGCCGCCCCTATCTTCTTTTTGATACTTCAGCATGAGTC
wnt2_PL3	/5Phos/GACATAGCCCTAGTTCTAGTCCTCTATGATTACTGACTGCGTCTATTTAGTGGAGCCGCCCCTATCTTCTTTCTTAATCAACGCATTTCCTAT
shg_PL1	/5Phos/ATCGAATCGAACTCGTACATCCTCTATGATTACTGACTGCGTCTATTTAGTGGAGCCGCCCCTATCTTCTTTCAACCGCTCAATAATTATCA
shg_PL2	/5Phos/CGATTATCGCATACGATTGGTCCTCTATGATTACTGACTGCGTCTATTTAGTGGAGCCGCCCCTATCTTCTTTACTACGTTATATGCCCGCA
shg_PL3	/5Phos/TTACGTTGATGAATCGGATGTCCTCTATGATTACTGACTGCGTCTATTTAGTGGAGCCGCCCCTATCTTCTTTCTGATAAACTCCTCCTTGG
shot_PL1	/5Phos/TCGCGGTAATCCTTGCATCCTCTATGATTACTGACTGCGTCTATTTAGTGGAGCCGCCCCTATCTTCTTTTATCAATAGTTGGTGCATAG
shot_PL2	/5Phos/TCCTTTAGGGTCTTCATTACTCCTCTATGATTACTGACTGCGTCTATTTAGTGGAGCCGCCCCTATCTTCTTTCAAGATAGTGTTTCCTCTAGA
shot_PL3	/5Phos/TATGCCATCGATGAAGACATTCCTCTATGATTACTGACTGCGTCTATTTAGTGGAGCCGCCCCTATCTTCTTTATGTATCGAATTTCGTATTGAG
pbl_PL1	/5Phos/TCGTAAACGTATAGAGCTTCTCATGATTACTGACTGCGTCTATTTAGAATATAAATGAGGTTGATGATGAGGACTTATCTGTCTCCTCATCACTGA
pbl_PL2	/5Phos/ACCGGATCGTATTCAAAGATATATGATTACTGACTGCGTCTATTTAGAATATAAATGAGGTTGATGATGAGGACTCTATCCGAGATGTCAATCACTA
pbl_PL3	/5Phos/CGAATAAACTATTTGAGACAGACAATGATTACTGACTGCGTCTATTTAGAATATAAATGAGGTTGATGATGAGGACTCGGACTGGTGGTACAAT
AP-2alpha_PL1	/5Phos/GCACTTGAGTTGTTGTTACTATCTATGATTACTGACTGCGTCTATTTACTCCTACACTCTTCTTAAGTACCTTTCCTTCTTCGTGTTGTACACG
AP-2alpha_PL2	/5Phos/TATGAATAACAGCTTACAGACATCTATGATTACTGACTGCGTCTATTTACTCCTACACTCTTCTTAAGTACCTTTCCATGGCCGAGGAGAAA
AP-2alpha_PL3	/5Phos/GCGACTGCAAATCATTCTTTACTATGATTACTGACTGCGTCTATTTACTCCTACACTCTTCTTAAGTACCTTTCGATTAACGTGCACAGGATTAC
CG11406_PL1	/5Phos/AATTTGCCGCTATTGATGAGTGATCCTCTATGATTACTGACTGCGTCTATTTAGATAGTGGTCCACTGTCCTGGGTAGTCGTACTGCTGG
CG11406_PL2	/5Phos/CCCGGCACCTGATACTGATCCTCTATGATTACTGACTGCGTCTATTTAGATAGTGGTCCACTGTCCTGGAACAGAAAGTCAATGTGATTATAG
CG11406_PL3	/5Phos/CTTATTCCTGTTTCCTCGTTCTGATCCTCTATGATTACTGACTGCGTCTATTTAGATAGTGGTCCACTGTCCTGGTCCACGTTTGGTGGAA
AkhR_PL1	/5Phos/CAAGGATTTGCCTCAAAGATAATCCTCTATGATTACTGACTGCGTCTATTTACTGAGGAGAATGATCATCGTGATGTATCTGAATGCAACTGCAT
AkhR_PL2	/5Phos/TCGCTTAATTGATCCAGTTGTCCTCTATGATTACTGACTGCGTCTATTTACTGAGGAGAATGATCATCGTGATTCCAGTTGAACATTAGCAGA
AkhR_PL3	/5Phos/AGATGCATTAGCATGATATCAATACTCCTCTATGATTACTGACTGCGTCTATTTACTGAGGAGAATGATCATCGTGATGATCGGCGATGGCC
CG17186_PL1	/5Phos/CAACATCTGGCTCTTCCTCTATGATTACTGACTGCGTCTATTTAGATAGAGGCTCTAGATTTCATCTACGTATCTATATCCTGTATATCCTCCA
CG17186_PL2	/5Phos/GATCTATTTGAACCACCTCGTCTATGATTACTGACTGCGTCTATTTAGATAGAGGCTCTAGATTTCATCTACGTATATTCTATCATTTCAAAGCCGG
CG17186_PL3	/5Phos/CAAGAGCTTCAGTTTCCTCTCTATGATTACTGACTGCGTCTATTTAGATAGAGGCTCTAGATTTCATCTACGTTCCAAGTATTCTACTGGCT
CG4872_PL1	/5Phos/CTGCTCATATTGGCAATGAAATCTCTATGATTACTGACTGCGTCTATTTAGAAACTATCCCAAGGAGCTAGAAATGTAGTAAGCTGGCGTAGAG
CG4872_PL2	/5Phos/CGTGCGATTGTAAAGATTAAGCTCTATGATTACTGACTGCGTCTATTTAGAAACTATCCCAAGGAGCTAGAAATCAGTGCCTTTGCCTG
CG4872_PL3	/5Phos/CTCTCGGTGTTCAATTTCTGCTCTATGATTACTGACTGCGTCTATTTAGAAACTATCCCAAGGAGCTAGAAATATACAGTAATCTGGGTTCCG
decay_PL1	/5Phos/AAGAATTTGTCGAATGTGGAGATCCTCTATGATTACTGACTGCGTCTATTTACTCAACCAGATGAAGGAAATGCGTCAACGTTACGGAATGAG
decay_PL2	/5Phos/GTTTGTTCTTGAGCGTCTTATCCTCTATGATTACTGACTGCGTCTATTTACTCAACCAGATGAAGGAAATGCCTGGATGAAGAAGAGTTTGG
decay_PL3	/5Phos/TCGTTGATCTCGGAGAAGATCCTCTATGATTACTGACTGCGTCTATTTACTCAACCAGATGAAGGAAATGCCAACCTCTTTGAGCGTG
PH4alphaMP_PL1	/5Phos/CCTCCATAAAGTCTAGGGATATCCTCTATGATTACTGACTGCGTCTATTTACAATGTATGGATTCGTGAACGCCGATGATATTCCACCACTG
PH4alphaMP_PL2	/5Phos/AAGTCGCGTAAGAGCTATCATCCTCTATGATTACTGACTGCGTCTATTTACAATGTATGGATTCGTGAACGCCATCCAATTGATAAGTCTGCTG
PH4alphaMP_PL3	/5Phos/CTAAGATTTCTTTGCTTGGATGATCCTCTATGATTACTGACTGCGTCTATTTACAATGTATGGATTCGTGAACGCCTCTTCCTTAAGCGACAC
GstE11_PL1	/5Phos/AGACAGTGCTCCAAGCCTCTATGATCCTCTATGATTACTGACTGCGTCTATTTACTGGTGGATGCCCGTCAAGTAATCACCTTCAGCC
GstE11_PL2	/5Phos/CGACAATGAAACGGATTCGCTCTATGATCCTCTATGATTACTGACTGCGTCTATTTACTGGTGGATGCCCGTCGAAATAGATCACCGGCT
GstE11_PL3	/5Phos/ATATCCAGACCTTCCTGATTGCTCTATGATCCTCTATGATTACTGACTGCGTCTATTTACTGGTGGATGCCCGTTTAACCAGTCCCACCAAC
Cog4_PL1	/5Phos/GGATTCCAGTACTCCGATAGCCTCTATGATTACTGACTGCGTCTATTTACAATCAGTTCCTGAACTACAGTCAGATGACATCTCTTTGTTATTCTCC
Cog4_PL2	/5Phos/TGCACTATGAAGAACTGGACCTCTATGATTACTGACTGCGTCTATTTACAATCAGTTCCTGAACTACAGTCAGAGTTAAGTAGTCCATCCAAT
Cog4_PL3	/5Phos/CTTCTCATAGCGTTCCATTATATCCCTCTATGATTACTGACTGCGTCTATTTACAATCAGTTCCTGAACTACAGTCACAGATCGGAGTTCTTCATGAT
Gr64c_PL1	/5Phos/AAACTAAGAGATCCTATGGTATAGTGATCCTCTATGATTACTGACTGCGTCTATTTAGGCAAGGGATACTTTCTGCTGATGCAGATCACGCTG
Gr64c_PL2	/5Phos/GTTCTTGAATTGGAGATACGAGTGATCCTCTATGATTACTGACTGCGTCTATTTAGGCAAGGGATACTTTCTGCTCGTGACACTTATGACTAAATGC
Gr64c_PL3	/5Phos/GAAAGCTATGATAAATCTGCACTGATCCTCTATGATTACTGACTGCGTCTATTTAGGCAAGGGATACTTTCTGCTCATAGTTGCCCTTGGATT
Idgf4_PL1	/5Phos/CGTAGTCCAAGTTATTGATAATAGATGATCCTCTATGATTACTGACTGCGTCTATTTAGACTCAACGCAAACCTGTGGTAGGTGTGCAGGTTCA
Idgf4_PL2	/5Phos/AACAAAGTAGATGATGAGATCCATGATCCTCTATGATTACTGACTGCGTCTATTTAGACTCAACGCAAACCTGTGAACTGTTGCCGTCATAGT
Idgf4_PL3	/5Phos/GCTCTACAACTTGCTCTTAACATGATCCTCTATGATTACTGACTGCGTCTATTTAGACTCAACGCAAACCTGTGAAAGAATCAGAAGGATGAGGA
CG17477_PL1	/5Phos/CCTGAGTTAGTGCGTTAAAGATCCTCTATGATTACTGACTGCGTCTATTTAGATAATTACGGCTGGTCACTGTATGTGGGTAGTTCAACCG
CG17477_PL2	/5Phos/GGCAGACATCATGGACTATCCTCTATGATTACTGACTGCGTCTATTTAGATAATTACGGCTGGTCACTGTCAGTTCCAGATCCTCGTA
CG17477_PL3	/5Phos/TAAGCACAAATATGGCAAGGATCCTCTATGATTACTGACTGCGTCTATTTAGATAATTACGGCTGGTCACTGTTCCAATATTTGCCTGACGA
CG11069_PL1	/5Phos/AAATCGGAAATAAAGATATGGTAGCCTCTATGATTACTGACTGCGTCTATTTACAACTCTACTGATTGCCTACAACTGAGAACTTCTTGCGCC
CG11069_PL2	/5Phos/CTCTTATGCGCCACTTGCCTCTATGATTACTGACTGCGTCTATTTACAACTCTACTGATTGCCTACAACTCACTGATATTAAGATACTCCACT
CG11069_PL3	/5Phos/TGACCAACTGTATTCCAATAGCCTCTATGATTACTGACTGCGTCTATTTACAACTCTACTGATTGCCTACAACTCAATAGCATGACAGGATCTC
AdSL_PL1	/5Phos/CGTCTTGAACGTTCTTCAGTGATCCTCTATGATTACTGACTGCGTCTATTTACTCGAGTCGACGTTCTTGATCTAGATCTAGATGTTCAGTTTGA
AdSL_PL2	/5Phos/AGCCAGTAGCAACTGTTTTGATCCTCTATGATTACTGACTGCGTCTATTTACTCGAGTCGACGTTCTTGATCATAAGATATTCGGCTGCTTAA
AdSL_PL3	/5Phos/CGAGACATTGCTGGTTAGTGATCCTCTATGATTACTGACTGCGTCTATTTACTCGAGTCGACGTTCTTGATGTGATAATCCATTTAGCAACAG
Tl_PL1	/5Phos/GATCTGCACGTAGTCTTTGCTCTATGATTACTGACTGCGTCTATTTACTACAACAATAATCTGGTGCATGTGTATCCGTCAGATTGCACAT
Tl_PL2	/5Phos/TTAGTTCGAGATGACTCAGATTCCTCTATGATTACTGACTGCGTCTATTTACTACAACAATAATCTGGTGCATGTGCATTTCCTCGATATTTGCCC
Tl_PL3	/5Phos/TCCGAGTATATGATCACAATAATGCTCTATGATTACTGACTGCGTCTATTTACTACAACAATAATCTGGTGCATGTGCTTCTCCACATCTCCGATG
CG17283_PL1	/5Phos/TTGGTCCTCACCTTTAATTTCATCCTCTATGATTACTGACTGCGTCTATTTACAAGACCGAGTCAATCGTTAGAGACTGTCCTGCCTCTG
CG17283_PL2	/5Phos/ATACGTAGTGGCAGCGATCCTCTATGATTACTGACTGCGTCTATTTACAAGACCGAGTCAATCGTTAGAGTTAATACAGATAAGTCTAAGTGGA
CG17283_PL3	/5Phos/GGTCACGAAAGTGGTTCATCCTCTATGATTACTGACTGCGTCTATTTACAAGACCGAGTCAATCGTTAGACCTAGTATACCATCGAAATTTGA
Hr46_PL1	/5Phos/GGTATATTGTTCAGCAGTGTATGATTACTGACTGCGTCTATTTAGAACATAATCGAATTTGCTAAGCTCATACGGAAATATCGCGGAAATTG
Hr46_PL2	/5Phos/TCACTTTAACTGCTACTCAGATGATTACTGACTGCGTCTATTTAGAACATAATCGAATTTGCTAAGCTCATACGTATTCATTCGATTTCTCGC
Hr46_PL3	/5Phos/GGCAAAGACAACCTAGGATGATTACTGACTGCGTCTATTTAGAACATAATCGAATTTGCTAAGCTCATACCACATACTTTAGTTACAACGTAA
CG15117_PL1	/5Phos/GTGGTTATGTCATTATAGGATGCTATGATTACTGACTGCGTCTATTTACAAACCCATTATCATGTCTGAATATGGTGATCCCTCAAATTGTCC
CG15117_PL2	/5Phos/GATGTAGGTGAAGAGATCTTCCTATGATTACTGACTGCGTCTATTTACAAACCCATTATCATGTCTGAATATGGCATTAGGATATCAGATCGGC
CG15117_PL3	/5Phos/AGCTATGGAGAAGTGCAGCTATGATTACTGACTGCGTCTATTTACAAACCCATTATCATGTCTGAATATGGCTTTGTTGACCAGGATCAG
gsb-n_PL1	/5Phos/CCTCCAAGAATTCCATTTATGATGATTACTGACTGCGTCTATTTACAAATATAATTGTGCAATGGTATCGACTCCACTTATATCTGAGTCTCGC
gsb-n_PL2	/5Phos/TCGAGAATCTAAGCGACGATGATTACTGACTGCGTCTATTTACAAATATAATTGTGCAATGGTATCGACTCGAATGCAAAGAGCTTATAGCAA
gsb-n_PL3	/5Phos/CGTTGCCAGCCTTAATGATGATTACTGACTGCGTCTATTTACAAATATAATTGTGCAATGGTATCGACTCATGTTCATAATGCATGTATGGAAA
shark_PL1	/5Phos/TTCTCTGGTCAGAGTGCTCCTCTATGATTACTGACTGCGTCTATTTATTTCGTATTTCGCAAGCTGATCTTTTAGTATGGCTACTGCCTC
shark_PL2	/5Phos/AATTCTTCTACTGCCGTTTGTCCTCTATGATTACTGACTGCGTCTATTTATTTCGTATTTCGCAAGCTGATCTAGCTTGTAGTTGAGCAGG
shark_PL3	/5Phos/AACCGTTTGCACCAATTCTCCTCTATGATTACTGACTGCGTCTATTTATTTCGTATTTCGCAAGCTGATCTAATGGAAACTGGCTTAAATGTG
Marf1_PL1	/5Phos/GATTCGTCCAGCGAGTAGCTATGATTACTGACTGCGTCTATTTAATATATGTAATGGAACATTCCGATCCCAAGTAGAAAGCTGCGTATATGT
Marf1_PL2	/5Phos/TGAATAGGTCTTTATGTGCTGCTATGATTACTGACTGCGTCTATTTAATATATGTAATGGAACATTCCGATCCCGTTGGTCCGTTGTTAATAC
Marf1_PL3	/5Phos/TTGGAGTCCTTCCATTAAGGCTATGATTACTGACTGCGTCTATTTAATATATGTAATGGAACATTCCGATCCCGAATACTACAGTAAGGAACACTATG
cag_PL1	/5Phos/CCCTCTTTAATCGACTGTTTGCCTCTATGATTACTGACTGCGTCTATTTAAGTCTTCATCGCTCACTAGTAATGTTAAGTTCTCCACTCAACAGA
cag_PL2	/5Phos/ACGGGAGAACCAATCAAAGCCTCTATGATTACTGACTGCGTCTATTTAAGTCTTCATCGCTCACTAGTAATGGGTATATTCTCGGTACGGAC
cag_PL3	/5Phos/GCTTGGGTCAGGGAAGCCTCTATGATTACTGACTGCGTCTATTTAAGTCTTCATCGCTCACTAGTAATGGTATTTATATTGCACCTAAATTGCAT
CG7484_PL1	/5Phos/TCTGTGTTCCACTTGGTTATCTCTATGATTACTGACTGCGTCTATTTAGATCAAATACGTAAGAGGACTGGATGAAGAACTCCTCGACAGTG
CG7484_PL2	/5Phos/ACTGAGGCTTGATGGTATCCTCTATGATTACTGACTGCGTCTATTTAGATCAAATACGTAAGAGGACTGGATAAAGTGCAGCATTGCTTAC
CG7484_PL3	/5Phos/GCGGATAGGCCCGCTCTATGATTACTGACTGCGTCTATTTAGATCAAATACGTAAGAGGACTGGATCTTTGAATAAAGGCCTGAATCT
Rab3GAP1_PL1	/5Phos/GAATGCAGTAGTGGAATTACTCCTCTATGATTACTGACTGCGTCTATTTAGACCGACTGATAAGCAAGGATTACAGCTAGTTTGAGTATTGCT
Rab3GAP1_PL2	/5Phos/CGTAGATCTGGACGAAGATTCCTCTATGATTACTGACTGCGTCTATTTAGACCGACTGATAAGCAAGGATTAGTATAGTAGTTCCATTTGGGAT
Rab3GAP1_PL3	/5Phos/GTGCAACAGTTGTCATTGTCCTCTATGATTACTGACTGCGTCTATTTAGACCGACTGATAAGCAAGGATTATCAGTCGTCGATTTACAATC
fz2_PL1	/5Phos/AGGAAAGTGTTTGTGGAAGTATGATCCTCTATGATTACTGACTGCGTCTATTTAGCGTTTGTTCTACCTGCCGTTTCTCAGTCTATTTCGTTG
fz2_PL2	/5Phos/TACAGGTAACATCCGATAACTATGTATGATCCTCTATGATTACTGACTGCGTCTATTTAGCGTTTGTTCTACCTGCCTCAAAGTAGGCTGCTTCG
fz2_PL3	/5Phos/TCAGTCGATTGTGTCTCATTTTATGATCCTCTATGATTACTGACTGCGTCTATTTAGCGTTTGTTCTACCTGCCCCCAGGATCAGGACCT
fz_PL1	/5Phos/ACTAAGAACTACGACTGCGCTATGATTACTGACTGCGTCTATTTACTTGTTCTACGAGTACTACAACTTTGATAGATGATGAACTTTATACAAAGCC
fz_PL2	/5Phos/AGATCGATATGGTGATGGGCTATGATTACTGACTGCGTCTATTTACTTGTTCTACGAGTACTACAACTTTGAGTCATGTTATATGGTATATTCTTGC
fz_PL3	/5Phos/GCTAAACTCTAAGTAACTTTCGTTACTATGATTACTGACTGCGTCTATTTACTTGTTCTACGAGTACTACAACTTTGAGCATAGGGAACGTCTATGT
fz4_PL1	/5Phos/TCATCGAGCCAAAGATCCCTATGATTACTGACTGCGTCTATTTACAATCCTCTACTATAACTTAATGCGGTCAAATAGCCGGAGATCAGAT
fz4_PL2	/5Phos/CGAAGAATACGAATTCGATACGCTATGATTACTGACTGCGTCTATTTACAATCCTCTACTATAACTTAATGCGGTCTGATTTGTTGTTCTTTCGTTC
fz4_PL3	/5Phos/GTCTAGAGTAGCGTCTCATTGCTATGATTACTGACTGCGTCTATTTACAATCCTCTACTATAACTTAATGCGGTGAAATGGTACCTAATCCAATTCC
fz3_PL1	/5Phos/GGTTATGTAGGAGGCCAGGATCCTCTATGATTACTGACTGCGTCTATTTACTCCAACTCTTTCGTATGCCACACAGGCTTAAATAGGAGGT
fz3_PL2	/5Phos/GTGGTTTACGTATTTCTCCGGATCCTCTATGATTACTGACTGCGTCTATTTACTCCAACTCTTTCGTATGCCATTTATATTACTGTGCGACTCTCA
fz3_PL3	/5Phos/GTCTTCTTCTGAGAGCTCGGATCCTCTATGATTACTGACTGCGTCTATTTACTCCAACTCTTTCGTATGCCACTAGAATGAGGGTCTCAGAC
spz_PL1	/5Phos/TGTTACTGTTGCCTCTTATTTTCTATGATTACTGACTGCGTCTATTTACGGTTATAAACGATATCAATATCGCGCCTTTATACTGGTAGCTGG
spz_PL2	/5Phos/CCACCGATCTTAAGTGTTTATAGTCTATGATTACTGACTGCGTCTATTTACGGTTATAAACGATATCAATATCGCGAAGCCCGATACCATCTG
spz_PL3	/5Phos/TCATTCCTCAAAGGACGAGTCTATGATTACTGACTGCGTCTATTTACGGTTATAAACGATATCAATATCGCGAGGGATTGTGCTCTTTAGTG
spz4_PL1	/5Phos/TCGTACTATTGGTATTTCCAGGTCTATGATTACTGACTGCGTCTATTTACAGACGATTTGCGATTGTATTGAAATCGCAGTTCCTTTAGTAGTACTTA
spz4_PL2	/5Phos/CAGGAGGGAATCTAATGGGTCTATGATTACTGACTGCGTCTATTTACAGACGATTTGCGATTGTATTGAAATCCTAATACTACTGTACAATTGTTCA
spz4_PL3	/5Phos/ATCGTTATTAGTCTAGTGATCGTCTATGATTACTGACTGCGTCTATTTACAGACGATTTGCGATTGTATTGAAATCAAATACCCGATAACCTCG
spz6_PL1	/5Phos/TCCTCTAAAGGCTAGAACTTAGATGATCCTCTATGATTACTGACTGCGTCTATTTAGACGATACCCTACCCAAGGCTTTCACCTCAAAGTTGTGT
spz6_PL2	/5Phos/GCTCGTTTGCTTCTTGTAGATGATCCTCTATGATTACTGACTGCGTCTATTTAGACGATACCCTACCCAAGGCACTAGACGATAATCCATCTCC
spz6_PL3	/5Phos/TTGTTTAGATCTCCGCAAATGATGATCCTCTATGATTACTGACTGCGTCTATTTAGACGATACCCTACCCAAGGGATTCTTGGGTATCTGACCC
spz5_PL1	/5Phos/AGGGTAAGACTAATGCTACTATGCCTCTATGATTACTGACTGCGTCTATTTACCCACACATGAAACACTCAATATCGATATCCATTAGATCGCTCAC
spz5_PL2	/5Phos/CGGCTTGTAGATTTGTTTGCCTCTATGATTACTGACTGCGTCTATTTACCCACACATGAAACACTCAATATCAATTCGGAAACCTAGTGTG
spz5_PL3	/5Phos/AGCGAGACATCGCGCCTCTATGATTACTGACTGCGTCTATTTACCCACACATGAAACACTCAATATCGATATCCAAGAGATCCATGTTG

### Sheet: SCRINSHOT_detection probes
Sequence Name	Sequence (5'->3')
ham_det1_FAM	GTAGCTCCUGATCCTGTAUATCAAGAT/36-FAM/
ham_det2_FAM	CCTTUAGAAAGCCAAAUGGTAGTTTC/36-FAM/
ham_det3_FAM	CTTCCTTAUGTCATCGAAGUACTCC/36-FAM/
wnt2_det1_Cy3	GATTAACAUAAATGCAGCUCATTAGTGAC/3Cy3Sp/
wnt2_det2_Cy3	CTTCAGCAUGAGTCTAUCGCC/3Cy3Sp/
wnt2_det3_Cy3	AACGCATTUCCTATGACAUAGCC/3Cy3Sp/
shg_det1_Cy5	CCGCTCAAUAATTATCAAUCGAATCGAA/3Cy5Sp/
shg_det2_Cy5	CGCACGAUTATCGCAUACGAT/3Cy5Sp/
shg_det3_Cy5	ACTCCTCCUTGGTTACGUTGAT/3Cy5Sp/
shot_det1_Cy3	TAGTTGGUGCATAGUCGCG/3Cy3Sp/
shot_det2_Cy3	GTTTCCTCUAGATCCTTUAGGGTCTT/3Cy3Sp/
shot_det3_Cy3	GAATTTCGUATTGAGTAUGCCATCGA/3Cy3Sp/
pbl_det	GAATAUAAATGAGGUTGATGAUGAGGACT /FITC/
AP-2alpha_det	CTCCUACACTCUTCTTAAGUACCTTTC /CY3/
CG11406_det	GATAGUGGTCCACTGUCCTG /CY5/
AkhR_det	CUGAGGAGAAUGATCATCGUGAT /FITC/
CG17186_det	GAUAGAGGCTCUAGATTTCAUCTACG /CY3/
CG4872_det	GAAACTAUCCCAAGGAGCUAGAAAT /CY5/
decay_det	CUCAACCAGAUGAAGGAAAUGC /FITC/
PH4alphaMP_det	CAATGTAUGGATTCGUGAACGC /CY3/
GstE11_det	CTGGTGGAUGCCCGT /CY5/
Cog4_det	CAATCAGUTCCTGAACUACAGTCA /FITC/
Gr64c_det	GGCAAGGGAUACTTTCUGCT /CY3/
Idgf4_det	GACUCAACGCAAACCUGTG /CY5/
CG17477_det	GATAAUTACGGCUGGTCACUGT /CY3/
CG11069_det	CAACTCTACUGATTGCCUACAACT /FITC/
AdSL_det	CTCGAGUCGACGTTCTUGAT /FITC/
Tl_det	CTACAACAAUAATCTGGUGCATGTG /CY3/
CG17283_det	CAAGACCGAGUCAATCGTUAGA /FITC/
Hr46_det	GAACATAAUCGAATTTGCUAAGCTCAUAC /CY3/
CG15117_det	CAAACCCAUTATCATGTCUGAATAUGG /CY5/
gsb-n_det	CAAATATAAUTGTGCAAUGGTATCGACUC /FITC/
shark_det	TTTCGTATUTCGCAAGCUGATCT /CY3/
Marf1_det	ATATATGUAATGGAACAUTCCGAUCCC /CY5/
cag_det	AGTCTTCAUCGCTCACUAGTAATG /CY3/
CG7484_det	GATCAAAUACGUAAGAGGACUGGAT /FITC/
Rab3GAP1_det	GACCGACUGAUAAGCAAGGAUTA /CY3/
fz2_det	GCGTTTGUTCTACCUGCC /FITC/
fz_det	CTTGTTCUACGAGTACUACAACTUTGA /FITC/
fz4_det	CAATCCTCUACTATAACUTAATGCGGT /CY3/
fz3_det	CTCCAACUCTTTCGTAUGCCA /CY5/
spz _det	CGGTTAUAAACGATAUCAATAUCGCG /CY5/
spz4_det	CAGACGATUTGCGATUGTATUGAAAT /CY3/
spz6_det	GACGAUACCCUACCCAAGG /CY5/
spz5_det	CCCACACAUGAAACACUCAATATC /FITC/
